# Community review: a robust and scalable selection system for resource allocation within open science and innovation communities

**DOI:** 10.1101/2022.04.25.489391

**Authors:** Chris L. B. Graham, Thomas E. Landrain, Amber Vjestica, Camille Masselot, Elliot Lawton, Leo Blondel, Luca Haenel, Bastian Greshake Tzovoras, Marc Santolini

## Abstract

Resource allocation is essential to the selection and implementation of innovative projects in science and technology. With large stakes involved in concentrating large fundings over a few promising projects, current “winner-take-all” models for grant applications are time-intensive endeavours that mobilise significant researcher time in writing extensive project proposals, and rely on the availability of a few time-saturated volunteer experts. Such processes usually carry over several months, resulting in high effective costs compared to expected benefits. Faced with the need for a rapid response to the Covid19 pandemic in 2020, we devised an agile “community review” system to allocate micro-grants for the fast prototyping of innovative solutions. Here we describe and evaluate the implementation of this community review across 147 projects from the “Just One Giant Lab’s OpenCOVID19 initiative” and “Helpful Engineering” open research communities. The community review process uses granular review forms and requires the participation of grant applicants in the review process. Within a year, we organised 7 rounds of review, resulting in 614 reviews from 201 reviewers, and the attribution of 48 micro-grants of up to 4,000 euros. We show that this system is fast, with a median process duration of 10 days, scalable, with a median of 4 reviewers per project independent of the total number of projects, and fair, with project rankings highly preserved after the synthetic removal of reviewers. We investigate the potential bias introduced by involving applicants in the process, and find that review scores from both applicants and non-applicants have a similar correlation of r=0.28 with other reviews within a project, matching previous observations using traditional approaches. Finally, we find that the ability of projects to apply to several rounds allows to both foster the further implementation of successful early prototypes, as well as provide a pathway to constructively improve an initially failing proposal in an agile manner. Overall, this study quantitatively highlights the benefits of a frugal, community review system acting as a due diligence for rapid and agile resource allocation in open research and innovation programs, with particular implications for decentralised communities.
