## Supplementary material for "Community review: a robust and scalable selection system for resource allocation within open science and innovation communities": Sankey data input Figure 1c

	Biosciences and Academia	Citizen Science	Culture and Education	Coding and Mathematics	Management	Hardware development and Engineering	Medicine, Sports & Pharmacy
Research and Analysis	24	4	1	19	4	4	3
Diagnostics and Biotechnology	105	7	1	6	3	9	11
Culture and Education	13	2	12	3	5	2
Medical and Laboratory Hardware	22	11		3	1	9	3
Other Software	9	1	2	13	1		3
PPE	14	12	1	4	3	10	2
